# Precious3GPT: Multimodal Multi-Species Multi-Omics Multi-Tissue Transformer for Aging Research and Drug Discovery

**DOI:** 10.1101/2024.07.25.605062

**Authors:** Fedor Galkin, Vladimir Naumov, Stefan Pushkov, Denis Sidorenko, Anatoly Urban, Diana Zagirova, Khadija M. Alawi, Alex Aliper, Ruslan Gumerov, Aleksandr Kalashnikov, Sabina Mukba, Aleksandra Pogorelskaya, Feng Ren, Anastasia Shneyderman, Qiuqiong Tang, Deyong Xiao, Alexander Tyshkovskiy, Kejun Ying, Vadim N. Gladyshev, Alex Zhavoronkov

**Affiliations:** Insilico Medicine AI Limited, Abu Dhabi, UAE; Department of Medicine, Brigham and Women’s Hospital, Harvard Medical School, Boston, MA, USA

## Abstract

We present a multimodal multi-species multi-omics multi-tissue transformer for aging research and drug discovery capable of performing multiple tasks such as age prediction across species, target discovery, tissue, sex, and disease sample classification, drug sensitivity prediction, replication of omics response and prediction of biological and phenotypic response to compound treatment. This model combines textual, tabular, and knowledge graph-derived representations of biological experiments to provide insights into molecular-level biological processes. We demonstrate that P3GPT has developed an intuition for the interactions between compounds, pathologies, and gene regulation in the context of multiple species and tissues. In these areas, it outperforms existing LLMs and we highlight its utility in diverse case studies. P3GPT is a general model that may be used as a target identification tool, aging clock, digital laboratory, and scientific assistant. The model is intended as a community resource available open source as well as via a Discord server.
