## Supplementary material for "Precious3GPT: Multimodal Multi-Species Multi-Omics Multi-Tissue Transformer for Aging Research and Drug Discovery": Table S1

EFO	Title	Sex	Tissue	Clinical Targets	N_targets	P3GPT hits: Proteome	P3GPT hits: DNAm	P3GPT hits: Transcriptome	Pval: Proteome	Pval: DNAm	Pval: Transcriptome	N_hits: Proteome	N_hits: DNAm	N_hits: Transcriptome
EFO:0000341	Chronic obstructive pulmonary disease	NA	lung	CXCR1;CHRM3;IL5;IKBKB;IL13;EPHX2;HTR2C;IL1B;ADORA1;CCR1;MMP9;ACVR2B;MMP7;MMP8;IL4R;ALOX5;LTB4R;IL33;ADRB2;ELANE;CHRNA7;PIK3CD;MMP1;PGR;INPP5D;SIRT1;TNF;IL5RA;IL1R1;AR;NR3C1;PTGDR2;CFTR;PTGIR;PPIA;HTR2A;CCR2;TACR1;ADH5;ADRB1;CXCR2;MARCKS;MMP12;CHRM1;ADORA2A;P2RY12;HRH2;MMP13;CYSLTR1;HMGCR;VDR;PDE5A;IL18;TRPV1;MAPK11;CHRM2;MAPK14	57	CXCR1;CXCR2;MMP12;ELANE;EPHX2;MMP1;CCR2	IL18;TNF;P2RY12;MMP13	TNF;CXCR2;MARCKS;MMP12;ALOX5;ELANE;EPHX2;HTR2C;IL1B;MMP1	0.0004	0.0433	0.0000	7	4	10
MONDO:0008903	Lung cancer	NA	lung	F2;FDPS;PTGS2;FGF2;MUC1;TOP1;BCL2L10;EPOR;FLT4;MAP2K1;ALOX5;GART;TOP2A;BTK;IGF1R;MMP3;NR3C1;HPSE;MMP13;MSLN;PARP1;HDAC8;ERBB2;CD274;KDR;CSF1R;DHFR;CTLA4;FGFR3;TNF;CNR1;PTGIR;FLT3;MMP2;TYMS;PARP2;BCL2;PRKCB;BRAF;ALK;TERT;KIT;FGF1;BCL2A1;VEGFA;JAK1;SRC;SERPINC1;MMP9;IDO1;MMP8;CDK4;ADRB2;TEK;CSF3R;BCL2L2;PDGFRB;MMP14;HDAC1;KRAS;PTK6;TIGIT;TXNRD1;MCL1;RET;TNFSF11;SLC6A2;RAF1;MMP12;LCK;EPHA2;FGFR1;SLC…	99	RET;ENG;MMP3;MMP8;MMP12;EPHA2;MMP1	PDCD1;TNF;LCK;KDR;FGFR3	TNF;MMP3;MMP8;MMP12;ALOX5;NR3C1;PTGS2;HPSE;ABCB1;MMP1;MCL1	0.0115	0.0846	0.0000	7	5	11
MONDO:0007254	Breast cancer	Female	breast	CDK5;FDPS;XPO1;HTR3A;GPD2;PTGS2;GNRHR;IL1B;MUC1;TOP1;FGFR2;TLR3;EPOR;STS;MPL;FLT4;TNFRSF18;MAP2K1;KLRC1;ATR;GART;FOLR1;TOP2A;BTK;TGFB3;IGF1R;IGF1;MMP3;AKR1B1;NT5E;NR3C1;TGFB1;KCNK3;FLT1;PTHLH;PGF;KCNK2;KLKB1;CXCR2;SCN4A;FZD8;CHRM1;CHEK1;LAG3;KCNK10;MMP13;PARP1;AGTR1;NR3C2;TGFB2;FAAH;ANO1;HRH1;CYP11A1;ERBB2;CD274;KDR;PIK3CG;CSF1R;CYP19A1;HCK;MTOR;DHFR;EDNRA;CTLA4;NFE2L2;GPNMB;PIK3CD;FGFR3;PGR;SLC3…	194	RET;CHRM3;MMP8;MMP12;CHEK1;CEACAM5;FLT1;WEE1;ABCB1;IGF2;SRC;FGFR3;TNFRSF9;NR3C2	PDCD1;MMP3;MMP12;LAG3;CEACAM5;CD40;WEE1;PGF;FGFR3;TNFRSF9;MMP7	ESR2;MMP12;AR;CHEK1;GPNMB;FLT1;KCNK3;CEACAM5;ABCB1;IGF2;IL1B;MMP1;PGR;FGFR2	0.0002	0.0062	0.0003	14	11	14
EFO:0001075	Ovarian carcinoma	Female	ovary	XPO1;PDCD1;KIT;MUC16;FRK;VEGFA;PTGS2;ERBB2;CD274;WEE1;ALDH5A1;KDR;CYP19A1;DHFR;IDO1;TOP1;FGFR2;AURKA;CTLA4;CDK4;CDK6;MET;ATR;TEK;TNFRSF9;PGR;TOP2A;CSF1;FKBP1A;DDR2;NTRK1;NR3C1;TYMS;RET;PARP2;TNFSF11;RAF1;ESR1;EPHA2;FGFR1;ABL1;BRAF;SYK;PARP1;MAPK11	45	MUC16;WEE1;MET;CYP19A1;PGR;FGFR2	PDCD1;FGFR2	KIT;MUC16;WEE1;MET;IDO1;FGFR2	0.0006	0.2842	0.0005	6	2	6
EFO:0002618	Pancreatic carcinoma	NA	head and neck cancer cell	GPD2;HTR3A;MUC16;SPHK2;PTGS2;MUC1;TOP1;FGFR2;TLR3;EPOR;FLT4;MAP2K1;LTB4R;DLL4;ATR;GART;BTK;NOTCH2;IGF1R;NR3C1;FLT1;GHSR;CCN2;SCN4A;FZD8;CHEK1;MMP13;MSLN;PARP1;NOTCH3;PPARG;AGTR1;TNFRSF10B;AXL;ERBB2;CD274;KDR;CSF1R;HCK;DHFR;LOXL2;PTK2;CTLA4;MAPK1;ROR1;PIK3CD;FGFR3;DNMT1;NTRK1;FLT3;SLC5A2;EEF2;TYMS;TGFBR1;PDGFRA;PARP2;RARB;PTK2B;TLR9;BRAF;MSTN;CSNK1E;SLC29A1;FZD2;CDK2;SNAP25;KIT;CYP17A1;JAK1;RARA;V…	135	PDGFRA;CTLA4;MUC16;AR;MUC5AC;MMP7;AGTR1	PDCD1;CXCL12;CD19;SCN4A;MMP13;PIK3CD;FGFR3;MMP7	CCN2;PDGFRA;SNAP25;PDCD1;MMP8;IL1R1;CHEK1;CYP17A1;MMP7;AGTR1	0.0313	0.0137	0.0013	7	8	10
EFO:0000182	Hepatocellular carcinom	NA	liver	ADORA3;FDPS;XPO1;SPHK2;PTGS2;FGF2;TOP1;FGFR2;FLT4;MAP2K1;TOP2A;IGF1R;IGF1;NR3C1;CSF2;LAG3;HPSE;CCR4;TNFRSF10B;ERBB2;CD274;GPC3;KDR;CSF1R;MTOR;CTLA4;CA12;FGFR3;NTRK1;FLT3;TYMS;CA1;TGFBR1;GDF2;AURKB;ANGPT1;BRAF;CDK2;KIT;FGF1;VEGFA;JAK1;SRC;IDO1;ESR2;ANGPT2;ACVRL1;CDK4;CDK7;TEK;CSF3R;CXCL8;JAK2;PDGFRB;DDR2;PTK6;CD40;PPIA;FGFR4;TIGIT;TXNRD1;CA4;PPAT;IL6R;RET;ERBB3;RAF1;EPHA2;FGFR1;ENG;PDCD1;FRK;TNFRS…	92	DPYD;SLC12A1;PTGS2;CD40;GPC3;CA2;DKK1;IDO1	PDCD1;CSF2;CD40;FGFR3;CA4;IDO1;CA1	DPYD;ERBB4;PTGS2;CD40;GPC3;DKK1;IDO1	0.0024	0.0049	0.0082	8	7	7
EFO:0000756	Melanoma	NA	skin	CDK5;XPO1;PTGS2;FGF2;IL1B;TOP1;FGFR2;TLR3;FLT4;TNFRSF18;MAP2K1;HAVCR2;VKORC1;ATR;IGF1R;NR3C1;FLT1;PGF;ADRB1;CSF2;CHEK1;LAG3;HPSE;MMP13;PPARG;NR3C2;HDAC8;AXL;CD274;PIK3CG;KDR;CSF1R;MTOR;CTLA4;NLRP3;NFE2L2;GPNMB;PIK3CD;FGFR3;TLR8;TYRP1;DNMT1;NTRK1;GSR;EEF2;FLT3;ARAF;TYMS;HRH2;TLR9;BRAF;ALK;CDK2;KIT;FGF1;CD27;VEGFA;JAK1;CD276;SRC;ALDH2;IDO1;MMP8;CDK4;PMEL;MAGEA3;ADRB2;TEK;CSF3R;CXCL8;CXCR4;CD3E;PDGF…	119	TYRP1;KIT;MMP8;PMEL;FGFR3;MMP1;MS4A1	TLR8;TNFSF11;PDCD1;CSF2;PMEL;LAG3;MMP13;PIK3CD;FLT3;MS4A1;CSF1R;CD3E	NAMPT;TYRP1;PMEL;HPSE;IL1B;MMP1;MS4A1;CXCR4	0.0181	0.0000	0.0087	7	12	8
EFO:0003884	Chronic kidney disease	NA	kidney	RXFP2;EPAS1;F11;GPD2;KIT;IKBKB;CASR;GCGR;VEGFA;ACE;PAH;OPRK1;JAK1;MC2R;SERPINC1;C1S;CD80;SLC9A3;F10;SLC22A12;XDH;CD52;EPOR;EGLN3;EDNRA;SLC12A3;TNFSF13B;IL6;NR3C2;KCNK18;MS4A1;TOP2A;JAK2;KCNK9;PDGFRB;TNF;P2RY12;FKBP1A;IL1R1;AR;NR3C1;KCNK3;GHR;PTGIR;PPIA;AVPR2;F12;F5;SLC5A2;CD2;EGLN1;KCNK2;PPAT;DPP4;IL6R;KLKB1;ELN;C5;SLC12A1;KCNK10;EPHA2;EGLN2;HMGCR;OPRM1;VDR;F8;ABL1;RXFP1;PPARG;GLP1R;AGTR1;CD86	72	F11;SLC12A3;SLC12A1;PAH;F5;SERPINC1;SLC9A3;SLC22A12	AR;SLC12A1;SERPINC1;C1S;SLC22A12;DPP4	EGLN3;SLC12A3;SLC12A1;KCNK3;PAH;OPRM1	0.0005	0.0074	0.0100	8	6	6
MONDO:0018906	Follicular lymphoma	NA	lymph node	PDCD1;KIT;IL11RA;HDAC8;BCL2A1;JAK1;CD38;VEGFA;CD274;TYK2;PIK3CG;CCR5;TNFRSF13C;DHFR;TOP1;BCL2L10;AURKA;EZH2;JAK3;BCL2L1;CD19;DNMT3A;PIK3CD;HDAC3;PIK3CA;MS4A1;CSF3R;CXCR4;TNFRSF9;TOP2A;BCL2L2;BTK;PDGFRB;DNMT1;HDAC1;CD79B;NR3C1;GSR;TIGIT;PPIA;CD40;CD22;TNFRSF4;MCL1;IL6R;TNFRSF8;HDAC2;BCL2;PRKCB;HDAC11;LAG3;EPHA2;TLR9;ABL1;SYK;CSNK1E;HDAC6	57	CD19;CD38;TIGIT;SYK;MS4A1;TOP2A	PDCD1;KIT;LAG3;CD274;PIK3CD;MS4A1;TNFRSF9	MS4A1;CXCR4;CD40;CD19	0.0027	0.0006	0.0436	6	7	4
EFO:0003968	Angiosarcoma	NA	blood	ENG;PDCD1;KIT;FRK;VEGFA;ERBB2;CD274;KDR;CSF1R;CYP19A1;EGFR;FGFR2;CTLA4;ANGPT2;CDK4;ABCB1;CDK6;MET;TEK;FGFR3;TOP2A;SLC39A6;IGF1R;ITK;DDR2;ERBB4;NTRK1;FLT3;RET;PARP2;ERBB3;RAF1;LCK;LAG3;EPHA2;ESR1;ANGPT1;FGFR1;ABL1;BRAF;PARP1;MAPK11	42	CD274;LCK	ITK;FGFR3	LCK;FGFR3;ABCB1	0.2879	0.2386	0.0793	2	2	3
EFO:0000222	Acute myeloid leukemia	NA	blood	CDK5;XPO1;CD38;HTR2C;HDAC6;SELE;FGFR2;TOP1;EPOR;MAP2K1;HAVCR2;TOP2A;BTK;GLS;NR3C1;TACR1;CHEK1;LAG3;PARP1;NR3C2;FAAH;PLK1;HDAC8;AXL;ERBB2;CD274;KDR;CSF1R;HCK;DHFR;MTOR;KIR2DL3;PTK2;KIR2DL2;CTLA4;MAPK1;PIK3CD;FGFR3;IDH2;DNMT1;CD33;NTRK1;FLT3;EEF2;TNFRSF4;TNFRSF8;PARP2;BCL2;RARB;CD200;AURKB;BRAF;ALK;CDK2;KIT;RARA;JAK1;SRC;IDO1;XDH;CD52;CDA;CDK4;CDK7;TEK;CSF3R;CXCR4;BCL2L2;JAK2;CD3E;SV2A;PDGFRB;IDH1;…	132	HAVCR2;ABL1;PTPRC;MS4A1;CD52	GLS;LAG3;CD38;AXL;ALDH5A1;PTPRC;FGFR3;FLT3;MS4A1;SYK;TOP2A;CD52	CD52;CD19;PTPRC;TEK;FGFR3;CD3E	0.2303	0.0001	0.0928	5	12	6
EFO:0000519	Glioblastoma multiforme	NA	brain	XPO1;PRKDC;CD38;PTGS2;ACE;TOP1;FGFR2;MPL;FLT4;TNFRSF18;HAVCR2;ALOX5;TOP2A;BTK;FASLG;FLT1;TPO;TACR1;LAG3;PARP1;ERBB2;CD274;KDR;CSF1R;HCK;MTOR;PDE3A;CTLA4;FGFR3;TLR8;NTRK1;GSR;FLT3;TYMS;TGFBR1;PDGFRA;PARP2;PRKCB;IL13RA2;BRAF;ALK;MAPK14;CDK2;PPP2CB;KIT;CD27;VEGFA;SLC6A4;SRC;ALDH2;IDO1;PDE10A;ANGPT2;LRP1;CDK4;CDK7;TEK;CSF3R;JAK2;SV2A;PDGFRB;DDR2;HDAC1;PTK6;TIGIT;LYN;HTR2A;TXNRD1;PPAT;IL6R;RET;SLC6A2;…	113	RET;CTLA4;PDCD1;SLC6A2;NTRK2;GRIA2;FLT1;WEE1;TIGIT;SLC6A4;HTR2A;CSF1R	PDCD1;CXCL12;LRP1;GRIA2;FGFR3	CXCL12;SLC6A2;NTRK2;FLT1;MET	0.0000	0.1396	0.1608	12	5	5
EFO:0000365	Colorectal adenocarcinoma	NA	colon	PDCD1;KIT;FRK;VEGFA;PTGS2;ERBB2;CD274;SRC;KDR;MUC1;CSF1R;SERPINC1;EGFR;MMP7;DHFR;TOP1;FGFR2;IL1A;CTLA4;FLT4;MMP8;MAP2K1;HDAC3;ATR;TEK;GART;MMP1;TYMP;CSF3R;TNFRSF9;MAP2K2;PDGFRB;DDR2;FKBP1A;KRAS;NTRK1;HDAC1;NR3C1;FLT1;PTK6;PPIA;PGF;FLT3;TYMS;DPYD;RET;PARP2;HDAC2;ERBB3;PRKCB;RAF1;CSF2;LAG3;EPHA2;CEACAM5;MMP13;FGFR1;HMGCR;ABL1;VDR;BRAF;PARP1;MAPK11;HDAC6	64	ABL1;VDR;CEACAM5	PDCD1;MMP8;CEACAM5;TNFRSF9;MMP7	DPYD;SRC;MMP8	0.1999	0.0209	0.2014	3	5	3
EFO:0001663	Prostate carcinoma	Male	prostate	FDPS;GPD2;KIT;CHRM3;CYP17A1;GNRHR;CD274;SRC;CSF1R;EPOR;CTLA4;CDA;IL6;DNMT3A;ADRB2;TEK;FGFR3;TOP2A;DNMT1;ITK;AR;NR3C1;PTK6;GRIN2A;SLC5A2;RET;PARP2;SLC44A4;ADRB1;SLC6A2;LCK;SIGMAR1;ESR1;FGFR1;HMGCR;SLC6A3;PARP1;CHRM2	38	RET;TOP2A;FGFR3	ITK;LCK;DNMT3A;SLC5A2;FGFR3	TOP2A;SLC44A4	0.0698	0.0016	0.2533	3	5	2
EFO:0000305	Breast carcinoma	NA	breast	XPO1;PDCD1;KIT;JAK1;PTGS2;ERBB2;GNRHR;CD274;VEGFA;KDR;SRC;CYP19A1;MUC1;HCK;EGFR;DHFR;TOP1;AURKA;CTLA4;CDK4;MAP2K1;CDK6;PIK3CD;MET;ATR;PIK3CA;FOLR1;CSF3R;MAP2K2;TNFRSF9;TOP2A;JAK2;PDGFRB;IGF1R;FKBP1A;ERBB4;AR;NR3C1;GSR;CD40;PTGER4;LYN;SMO;TNFRSF4;TYMS;TGFBR1;TNFSF11;PARP2;ESR1;EPHA2;HMGCR;ABL1;PARP1;PIK3CB;TACSTD2;HDAC6	56	TNFRSF9;PTGER4	PDCD1;CD40	LYN;SRC	0.3919	0.4024	0.3945	2	2	2
EFO:0000569	Liposarcoma	NA	fat tissue	PDCD1;KIT;FRK;VEGFA;MTOR;FGFR2;CDK4;CDK6;DNMT3A;TEK;TOP2A;DNMT1;DDR2;NTRK1;RET;RAF1;EPHA2;FGFR1;ABL1;BRAF;MAPK11	21	RET;TOP2A;TEK	PDCD1	VEGFA	0.0138	0.3821	0.4093	3	1	1
MONDO:0007576	Esophageal cancer	NA	esophagus	CDK2;PDCD1;KIT;FRK;VEGFA;PTGS2;ERBB2;CD274;KDR;PDPK1;CSF1R;EGFR;TOP1;FGFR2;CTLA4;CDK4;KIF11;CDK7;CDK6;PIK3CD;MET;HDAC3;TEK;KCNK18;DNMT3A;CSF3R;TOP2A;BTK;KCNK9;DNMT1;DDR2;HDAC1;FKBP1A;NTRK1;NR3C1;KCNK3;CD40;TIGIT;FLT3;TYMS;KCNK2;DPYD;RET;HDAC2;RAF1;CDK1;CHEK1;LAG3;EPHA2;KCNK10;TLR9;FGFR1;CDK9;ABL1;BRAF;SLC6A3;MAPK11;CSNK1E;HDAC6	59	DPYD;VEGFA	PIK3CD;LAG3;VEGFA	DPYD;CSNK1E	0.4190	0.1657	0.4227	2	3	2
EFO:0000770	Malignant pleural mesothelioma	NA	pleura	PDCD1;KIT;VEGFA;CD274;DHFR;PTK2;CTLA4;ACVRL1;MET;HDAC3;FGFR3;GART;CSF3R;TGFB3;PDGFRB;FKBP1A;HDAC1;TGFB1;FLT3;TYMS;HDAC2;PTK2B;EPHA2;MSLN;ABL1;HDAC6;TGFB2	27	VEGFA	FGFR3	VEGFA	0.4874	0.5048	0.4662	1	1	1
EFO:0005221	Cholangiocarcinoma	NA	oviduct epithelium	PDCD1;KIT;FRK;SPHK2;TLR7;VEGFA;ERBB2;CD274;KDR;CSF1R;EGFR;FGFR2;CTLA4;FLT4;MAP2K1;PIK3CD;TEK;FGFR3;PIK3CA;MAP2K2;PDGFRB;IDH1;DDR2;FKBP1A;NTRK1;NR3C1;CD40;FLT3;TYMS;CSNK2A1;DPYD;RET;RAF1;EPHA2;TLR9;FGFR1;ABL1;BRAF;VDR;ALK;MAPK11	41	FGFR1;KIT;FGFR3	PDCD1;FGFR3;CD40	DDR2	0.0778	0.0762	0.6450	3	3	1
EFO:0000685	Rheumatoid arthritis	NA	endometrium	ADORA3;FDPS;TNFSF12-TNFSF13;KEAP1;PTGS2;ACE;GNRHR;MC2R;IL1B;CCR1;VKORC1;P2RX7;MAP2K1;ALOX5;CXCL10;LTB4R;MIF;BTK;NR3C1;CD28;MAPKAPK5;IFNAR1;IL17RA;CSF2;IL17A;MMP13;NR3C2;FAAH;HRH1;SPP1;PIK3CG;LTA;CSF1R;DHFR;CD40LG;JAK3;TNFSF13B;PIK3CD;CX3CL1;FGFR3;TNF;HRH4;TNFSF13;TNFSF14;FLT3;GMPS;NR1H4;IRAK4;HRH2;TLR9;IL17F;IL22;SLC29A1;MAPK14;KIT;TRAF3IP2;PLA2G4A;JAK1;CCR5;CD80;MMP9;CD52;IFNG;JAK2;CD3E;NOS2;CSF…	97	IL17F;NR3C2;FGFR3	TNFSF11;TNF;CSF2;JAK1;MMP13;PIK3CD;FGFR3;MIF;CD3E	IL6;IL1R1	0.4501	0.0002	0.6747	3	9	2
EFO:0000181	Head and neck squamous cell carcinoma	NA	head and neck cancer cell	PDCD1;KIT;SEMA4D;HGF;PRKDC;VEGFA;WEE1;CD274;ERBB2;PAH;OPRK1;KDR;SRC;PIK3CG;ALDH5A1;CSF1R;CD276;DHFR;EGFR;IDO1;MTOR;KIR2DL3;AURKA;KIR2DL2;CTLA4;EFNB2;FLT4;CDK4;MAGEA3;KLRC1;CDK6;PIK3CD;MET;ATR;TEK;PIK3CA;DNMT3A;CSF3R;CXCL8;BTK;NOX4;TLR8;PDGFRB;IGF1R;DNMT1;FKBP1A;ERBB4;NR3C1;PTK6;TIGIT;NOX1;KIR2DL1;TYMS;DPYD;RET;PARP2;ERBB3;GDF2;INSR;LAG3;EPHA2;OPRM1;ABL1;PDE5A;PARP1;CD47	66	DPYD;IDO1;ALDH5A1	LAG3;TLR8;PDCD1;TYMS	IDO1	0.2316	0.0584	0.7961	3	4	1
EFO:0000681	Renal cell carcinoma	NA	kidney	FDPS;XPO1;PTGS2;IL1B;TOP1;FGFR2;FLT4;RPS6KB1;TOP2A;BTK;TGFB3;GLS;NR3C1;TGFB1;FLT1;PGF;CSF2;LAG3;PARP1;TGFB2;CD274;KDR;CSF1R;MTOR;CTLA4;FGFR3;PGR;ENPP3;DNMT1;NTRK1;FLT3;TYMS;PARP2;GDF2;PRKCB;HRH2;TLR9;ANGPT1;TPBG;BRAF;KIT;FGF1;CD27;VEGFA;SERPINC1;IDO1;ANGPT2;TEK;PIK3CA;CSF3R;PDGFRB;DDR2;HDAC1;CD40;TIGIT;PPIA;TXNRD1;RET;TNFSF11;RAF1;LCK;EPHA2;FGFR1;EPAS1;ENG;PDCD1;CA9;FRK;HGF;EGFR;KIF11;IL6;FN1;ABC…	88	PGR;EPAS1;ABCB1;FGFR3	PDCD1;LAG3;FLT1;FGFR3	MET	0.1588	0.1588	0.8966	4	4	1
EFO:1001949	Colon adenocarcinoma	NA	colon	PDCD1;KIT;FRK;VEGFA;EGFR;FGFR2;MET;TEK;DDR2;NTRK1;NR3C1;TYMS;RET;RAF1;EPHA2;FGFR1;ABL1;BRAF;MAPK11	19		PDCD1;VEGFA		1.0000	0.0761	1.0000	0	2	0
EFO:0000401	Diabetic nephropathy	NA	kidney	PPARA;IKBKB;JAK1;ACE;CCR5;MC2R;XDH;EDNRA;MAP3K5;NR3C2;CMA1;HCN4;JAK2;AGER;FKBP1A;TGFB1;SLC5A2;CCR2;NR1H4;ABCA1;HMGCR;TGFA;VDR;PDE5A;EREG;PPARG;GLP1R;AGTR1	28	XDH	AGTR1		0.5095	0.4955	1.0000	1	1	0
