## Supplementary material for "Precious3GPT: Multimodal Multi-Species Multi-Omics Multi-Tissue Transformer for Aging Research and Drug Discovery": Table S2

Name	MCE cat#
BI-2536
Bisindolylmaleimide-IX
bortezomib	HY-10453
Celastrol
clomethiazole	HY-50698
cyt-997	HY-10498
dapsone	HY-10969
estradiol-cypionate	HY-B1100
gmx-1778	HY-10079
indisulam	HY-13650
Ixazomib
lucitanib	HY-13067
maslinic acid	HY-N0629
metronidazole	HY-13866
mrs-1754	HY-10215
NVP-AUY922 (Luminespib)
Obatoclax
pidotimod	HY-32735
sonidegib	HY-16582A
tp-0903	HY-12963
Triptolide
xl-888	HY-13313
Rapamycin	HY-10219
ABT-263	HY-10087
