## Supplementary material for "Precious3GPT: Multimodal Multi-Species Multi-Omics Multi-Tissue Transformer for Aging Research and Drug Discovery": Tables S3-6

### Sheet: Legend
Table	Description
S3	Joined tables 5 and 6 from the main text
S4	Senomorphic, senolytic, and cytotoxic actions for all compounds and dilutions screened
S5	Potential geroprotectors, including cytotoxic compounds
S6	Potential geroprotectors, excluding cytotoxic compounds

### Sheet: Table S3
Compound	CHEMBL ID	Concentrations tested	Known Indications	Selected dilution	Senolytic action	Senomorphic action, %	Cytotoxicity
BI-2536	CHEMBL513909	10 uM	Neoplasms (phase-2)
Bisindolylmaleimide-IX	CHEMBL6291	10 uM	Leukemia (phase-2
Bortezomib	CHEMBL325041	20nM, 100nM, 1uM, 10uM, 20uM	Mantle cell lymphoma, multiple myeloma
Celastrol	CHEMBL301982	10uM	Neoplasms (preclinical), CVD (preclinical)
Clomethiazole	CHEMBL315795	20nM, 100nM, 1uM, 10 uM	Sedative	100 nM	NS	-2.53 **	NS
CYT-997 (Lexibulin)	CHEMBL552212	10uM	Multiple myeloma (phase-2)
Dapsone	CHEMBL1043	20nM, 100nM, 1uM, 10uM, 20uM	Acne, leprosy	20 uM	NA	-5.01 **	NS
Estradiol cypionate	CHEMBL1200973	20nM, 100nM, 1uM, 10 uM	HRT in menopause	10 uM	NS	-5.20 **	NS
GMX-1778	CHEMBL17289	10 uM, 20uM	Neoplasms (phase-1)
Indisulam	CHEMBL77517	1uM	Neoplasms (phase-2)
Ixazomib	CHEMBL2141296	10 uM	Neoplasms
Lucitanib	CHEMBL2220486	20nM, 100nM, 1uM, 10 uM	Neoplasms (phase-2)
Maslinic acid	CHEMBL201515	10 uM, 20uM	NA	20 uM	NS	-5.66 **	NA
Metronidazole	CHEMBL137	20nM, 100nM, 1uM, 10 uM	Infections, pneumonia	1 uM	-9.4 *	-3.14 **	NA
MRS-1754	CHEMBL273807	20nM, 100nM, 1uM, 10 uM	CVD	100 nM	NA	-5.41 **	NA
NVP-AUY922 (Luminespib)	CHEMBL252164	10uM	Neoplasms (phase-2)
Obatoclax	CHEMBL408194	10uM	Neoplasms (phase-3)
Pidotimod	CHEMBL1488165	20nM, 100nM, 1uM, 10 uM	Asthma and other respiratory diseases	10 uM	NS	-3.09 **	NA
Sonidegib	CHEMBL2105737	10uM, 20uM	Basal cell carcinoma
TP-0903	CHEMBL2022968	10uM	Neoplasms (phase-2)
Triptolide	CHEMBL463763	10uM	Polycystic kidney disease (phase-3)
XL-888	CHEMBL4297451	20nM, 100nM, 1uM, 10uM	Skin cancer (phase-1)	20 nM	-21.26 *	NA	-62.3 *
Rapamycin	CHEMBL413	50nM	Known senomorphic	50 nM	NA	-10.31 **	NS
Navitoclax (ABT-263)	CHEMBL443684	1uM	Known senolytic	1 uM	-98.4 *	-12.10 **	NS

### Sheet: TableS4
Compound	Concentration	Plate	dTotal_1(Cpd:ßPIX-Vector)(%)	Pval(dTotal_1)	dßGal(ßPIX:Cpd-DMSO)(%)	Pval(dßGal)	dTotal_2(ßPIX:Cpd-DMSO)	Pval(dTotal_2)	dTotal_3(Vector:Cpd-DMSO)(%)	Pval(dTotal_3)	Replicates	Is_senolytic	Is_senomorphic	Is_cytotoxic
BI-2536	10uM	2_3	0.942647	0.1	-2.20043	0.547619	-98.365	0.0238095	-99.3076	0.0238095	3	FALSE	FALSE	TRUE
Bisindolylmaleimide-IX	10uM	2_3	29.0269	0.1	0.994508	0.714286	-60.2584	0.0238095	-89.2853	0.0238095	3	FALSE	FALSE	TRUE
Bortezomib	100nM	3_1	1.03881	0.1	-0.977746	1	-98.5791	0.0238095	-99.6179	0.0238095	3	FALSE	FALSE	TRUE
Bortezomib	10uM	3_1	0.0966577	1	-29.5765	0.0256011	-99.594	0.0238095	-99.6907	0.0238095	3	FALSE	FALSE	TRUE
Bortezomib	1uM	3_1	0.164317	0.7	-25.8728	0.0275319	-99.2171	0.0238095	-99.3814	0.0238095	3	FALSE	FALSE	TRUE
Bortezomib	20nM	3_1	-1.07351	0.0765225	2.64568	0.547619	-99.536	0.0275319	-98.4625	0.0238095	3	TRUE	FALSE	TRUE
Bortezomib	20uM	3_1	0.8182	0.375825	-6.7194	0.714286	-98.9271	0.0238095	-99.7453	0.0275319	3	FALSE	FALSE	TRUE
Celastrol	10uM	2_3	1.48686	0.1	3.31143	0.547619	-98.2595	0.0238095	-99.7464	0.0238095	3	FALSE	FALSE	TRUE
Clomethiazole	100nM	2_2	2.34845	1	-2.52581	0.0952381	4.04815	0.380952	1.69971	0.714286	3	FALSE	TRUE	FALSE
Clomethiazole	10uM	2_2	-2.96121	0.4	-3.87254	0.166667	2.98596	0.547619	5.94716	0.261905	3	FALSE	FALSE	FALSE
Clomethiazole	1uM	2_2	-2.89096	0.375825	-2.34706	0.166667	2.77352	0.697334	5.66448	0.261905	3	FALSE	FALSE	FALSE
Clomethiazole	20nM	2_2	2.63451	0.4	0.992056	0.547619	-5.9365	0.0952381	-8.57101	0.047619	3	FALSE	FALSE	TRUE
CYT-997	10uM	1_3	41.1999	0.1	19.8314	0.0238095	-41.9736	0.0238095	-83.1735	0.0238095	3	FALSE	FALSE	TRUE
Dapsone	100nM	4_2	-2.20424	0.4	-3.90316	0.0952381	9.49734	0.261905	11.7016	0.0952381	3	FALSE	TRUE	FALSE
Dapsone	10uM	4_2	3.38228	0.4	-3.46817	0.166667	7.17918	0.380952	3.79691	0.714286	3	FALSE	FALSE	FALSE
Dapsone	1uM	4_2	2.58657	0.4	-3.73702	0.380952	11.3424	0.0952381	8.75583	0.261905	3	FALSE	FALSE	FALSE
Dapsone	20nM	4_2	1.9373	0.4	-4.62772	0.0952381	10.893	0.0952381	8.95567	0.166667	3	FALSE	TRUE	FALSE
Dapsone	20uM	4_2	10.386	0.1	-5.00525	0.047619	11.437	0.047619	1.051	1	3	FALSE	TRUE	FALSE
Estradiol cypionate	100nM	5_1	6.05661	0.375825	-1.78445	0.904762	11.1386	0.516853	5.08198	0.0952381	3	FALSE	FALSE	FALSE
Estradiol cypionate	10uM	5_1	7.84616	0.7	-5.20286	0.0238095	10.3293	0.380952	2.48316	0.714286	3	FALSE	TRUE	FALSE
Estradiol cypionate	1uM	5_1	-1.1084	1	-0.103784	1	2.77622	0.904762	3.88462	0.166667	3	FALSE	FALSE	FALSE
Estradiol cypionate	20nM	5_1	0.755657	1	-1.37333	0.904762	-7.78914	0.547619	-8.5448	0.261905	3	FALSE	FALSE	FALSE
GMX-1778	10uM	1_3	18.6663	0.1	-0.127686	0.714286	5.22264	1	-13.4436	0.261905	3	FALSE	FALSE	FALSE
GMX-1778	20uM	6_1	18.8296	0.1	9.68628	0.0238095	3.7694	0.904762	-15.0602	0.047619	3	FALSE	FALSE	TRUE
Indisulam	10uM	1_3	40.938	0.1	-8.81357	0.166667	-17.8494	0.0952381	-58.7874	0.0238095	3	FALSE	FALSE	TRUE
Ixazomib	10uM	2_3	1.86781	0.1	-14.7177	0.0238095	-97.1519	0.0238095	-99.0197	0.0238095	3	FALSE	FALSE	TRUE
Lucitanib	100nM	1_2	33.7795	0.1	1.06687	0.904762	-3.65538	0.299677	-37.4349	0.0238095	3	FALSE	FALSE	TRUE
Lucitanib	10uM	1_2	42.2989	0.1	-0.669627	0.904762	-33.5508	0.0238095	-75.8496	0.0238095	3	FALSE	FALSE	TRUE
Lucitanib	1uM	1_2	34.2823	0.1	2.26501	0.0952381	-13.3956	0.047619	-47.6778	0.0238095	3	FALSE	FALSE	TRUE
Lucitanib	20nM	1_2	18.8608	0.1	-0.978659	0.380952	1.51839	1	-17.3424	0.0238095	3	FALSE	FALSE	TRUE
Maslinic acid	10uM	1_3	-11.0181	0.4	3.43726	0.904762	-16.2838	0.261905	-5.26575	1	3	FALSE	FALSE	FALSE
Maslinic acid	20uM	6_2	-3.36722	1	-5.66131	0.047619	4.85946	0.261905	8.22668	0.0238095	3	FALSE	TRUE	FALSE
Metronidazole	100nM	1_2	-5.20092	0.7	0.358335	1	-2.28321	0.380952	2.91771	0.547619	3	FALSE	FALSE	FALSE
Metronidazole	10uM	1_2	-19.0451	0.1	0.991774	0.904762	-7.74941	0.166667	11.2957	0.0238095	3	TRUE	FALSE	FALSE
Metronidazole	1uM	1_2	-9.37647	0.1	-3.14144	0.047619	0.753571	0.904762	10.13	0.0238095	3	TRUE	TRUE	FALSE
Metronidazole	20nM	1_2	0.64114	0.7	-1.84689	0.261905	-6.15229	0.166667	-6.79343	0.0238095	3	FALSE	FALSE	TRUE
MRS-1754	100nM	5_1	21.3835	0.1	-5.41174	0.0952381	26.9417	0.0952381	5.5582	0.047619	3	FALSE	TRUE	FALSE
MRS-1754	10uM	5_1	25.5448	0.1	-4.59273	0.166667	22.0411	0.0952381	-3.50364	1	3	FALSE	FALSE	FALSE
MRS-1754	1uM	5_1	14.5935	0.7	-3.26016	0.380952	19.7707	0.380952	5.17722	0.166667	3	FALSE	FALSE	FALSE
MRS-1754	20nM	5_1	8.62371	0.2	-2.43238	0.380952	13.454	0.547619	4.83026	0.166667	3	FALSE	FALSE	FALSE
NVP-AUY922 (Luminespib)	10uM	2_3	0.787704	0.7	-6.26454	0.0238095	-97.9167	0.0238095	-98.7044	0.0238095	3	FALSE	FALSE	TRUE
Obatoclax	10uM	2_3	1.4479	0.1	-6.01693	0.166667	-97.9694	0.0238095	-99.4173	0.0238095	3	FALSE	FALSE	TRUE
Pidotimod	100nM	2_1	-1.30622	1	-2.07755	0.0952381	21.1933	0.166667	22.4995	0.0238095	3	FALSE	TRUE	FALSE
Pidotimod	10uM	2_1	-3.90274	0.7	-3.08948	0.0238095	17.4325	0.166667	21.3352	0.047619	3	FALSE	TRUE	FALSE
Pidotimod	1uM	2_1	-0.819762	1	-1.00249	0.380952	23.0312	0.0952381	23.851	0.0238095	3	FALSE	FALSE	FALSE
Pidotimod	20nM	2_1	-3.66191	0.4	-1.03618	0.380952	17.3477	0.166667	21.0096	0.047619	3	FALSE	FALSE	FALSE
Sonidegib	10uM	1_3	26.9056	0.1	-3.3869	0.380952	6.94213	0.714286	-19.9635	0.0238095	3	FALSE	FALSE	TRUE
Sonidegib	20uM	6_1	25.8171	0.1	5.66955	0.047619	-11.0421	0.380952	-36.8592	0.0238095	3	FALSE	FALSE	TRUE
TP-0933	10uM	1_3	-2.26256	0.4	12.4208	0.0238095	-87.5016	0.0238095	-85.239	0.0238095	3	FALSE	FALSE	TRUE
Triptolide	10uM	2_3	-0.277117	0.7	10.0002	0.0238095	-93.3808	0.0238095	-93.1037	0.0238095	3	FALSE	FALSE	TRUE
XL-888	100nM	4_1	-13.6829	0.1	14.1652	0.0952381	-96.8961	0.0238095	-83.2132	0.0238095	3	TRUE	FALSE	TRUE
XL-888	1uM	4_1	-5.44505	0.1	23.433	0.0238095	-98.4037	0.0238095	-92.9587	0.0238095	3	TRUE	FALSE	TRUE
XL-888	20nM	4_1	-21.26	0.1	13.1509	0.0238095	-83.5938	0.0238095	-62.3339	0.0238095	3	TRUE	FALSE	TRUE
XL-888	10uM	1_3	-0.923963	0.2	0.807655	0.904762	-96.561	0.0238095	-95.6371	0.0238095	3	FALSE	FALSE	TRUE
Navitoclax	1uM	2_1	-98.3741	0.1	-12.0986	0.0238095	-84.9852	0.0238095	13.389	0.261905	3	TRUE	TRUE	FALSE
Rapamycin	50nM	3_1	42.32	0.1	-10.3051	0.0238095	26.3448	0.166667	-15.9753	0.547619	3	FALSE	TRUE	FALSE

### Sheet: Table S5
Compound	Concentration	Plate	dTotal_1(Cpd:ßPIX-Vector)(%)	Pval(dTotal_1)	dßGal(ßPIX:Cpd-DMSO)(%)	Pval(dßGal)	dTotal_2(ßPIX:Cpd-DMSO)	Pval(dTotal_2)	dTotal_3(Vector:Cpd-DMSO)(%)	Pval(dTotal_3)	N_Compound	Is_senolytic	Is_senomorphic	Is_cytotoxic
Clomethiazole	100nM	2_2	2.34845	1	-2.52581	0.0952381	4.04815	0.380952	1.69971	0.714286	3	FALSE	TRUE	FALSE
Dapsone	20uM	4_2	10.386	0.1	-5.00525	0.047619	11.437	0.047619	1.051	1	3	FALSE	TRUE	FALSE
Estradiol cypionate	10uM	5_1	7.84616	0.7	-5.20286	0.0238095	10.3293	0.380952	2.48316	0.714286	3	FALSE	TRUE	FALSE
Maslinic acid	20uM	6_2	-3.36722	1	-5.66131	0.047619	4.85946	0.261905	8.22668	0.0238095	3	FALSE	TRUE	FALSE
Metronidazole	1uM	1_2	-9.37647	0.1	-3.14144	0.047619	0.753571	0.904762	10.13	0.0238095	3	TRUE	TRUE	FALSE
MRS-1754	100nM	5_1	21.3835	0.1	-5.41174	0.0952381	26.9417	0.0952381	5.5582	0.047619	3	FALSE	TRUE	FALSE
Navitoclax	1uM	2_1	-98.3741	0.1	-12.0986	0.0238095	-84.9852	0.0238095	13.389	0.261905	3	TRUE	FALSE	FALSE
Pidotimod	10uM	2_1	-3.90274	0.7	-3.08948	0.0238095	17.4325	0.166667	21.3352	0.047619	3	FALSE	TRUE	FALSE
Rapamycin	50nM	3_1	42.32	0.1	-10.3051	0.0238095	26.3448	0.166667	-15.9753	0.547619	3	FALSE	TRUE	FALSE
XL-888	20nM	4_1	-21.26	0.1	13.1509	0.0238095	-83.5938	0.0238095	-62.3339	0.0238095	3	TRUE	FALSE	TRUE
			Senolytic test		Senomorphic test		Senomorphic test		Cytotoxic test

### Sheet: Table S6
Compound	Concentration	Plate	dTotal_1(Cpd:ßPIX-Vector)(%)	Pval(dTotal_1)	dßGal(ßPIX:Cpd-DMSO)(%)	Pval(dßGal)	dTotal_2(ßPIX:Cpd-DMSO)	Pval(dTotal_2)	dTotal_3(Vector:Cpd-DMSO)(%)	Pval(dTotal_3)	N_Compound	Is_senolytic	Is_senomorphic	Is_cytotoxic
Navitoclax	1uM	2_1	-98.3741	0.1	-12.0986	0.0238095	-84.9852	0.0238095	13.389	0.261905	3	TRUE	FALSE	FALSE
Rapamycin	50nM	3_1	42.32	0.1	-10.3051	0.0238095	26.3448	0.166667	-15.9753	0.547619	3	FALSE	TRUE	FALSE
Estradiol cypionate	10uM	5_1	7.84616	0.7	-5.20286	0.0238095	10.3293	0.380952	2.48316	0.714286	3	FALSE	TRUE	FALSE
Pidotimod	10uM	2_1	-3.90274	0.7	-3.08948	0.0238095	17.4325	0.166667	21.3352	0.047619	3	FALSE	TRUE	FALSE
Maslinic acid	20uM	6_2	-3.36722	1	-5.66131	0.047619	4.85946	0.261905	8.22668	0.0238095	3	FALSE	TRUE	FALSE
Dapsone	20uM	4_2	10.386	0.1	-5.00525	0.047619	11.437	0.047619	1.051	1	3	FALSE	TRUE	FALSE
Metronidazole	1uM	1_2	-9.37647	0.1	-3.14144	0.047619	0.753571	0.904762	10.13	0.0238095	3	TRUE	TRUE	FALSE
MRS-1754	100nM	5_1	21.3835	0.1	-5.41174	0.0952381	26.9417	0.0952381	5.5582	0.047619	3	FALSE	TRUE	FALSE
Clomethiazole	100nM	2_2	2.34845	1	-2.52581	0.0952381	4.04815	0.380952	1.69971	0.714286	3	FALSE	TRUE	FALSE
			Senolytic test		Senomorphic test		Senomorphic test		Cytotoxic test
